# Proteins required for vacuolar function are targets of lysine polyphosphorylation in yeast

**DOI:** 10.1101/697847

**Authors:** Liam McCarthy, Amanda Bentley-DeSousa, Alix Denoncourt, Yi-Chieh Tseng, Matthew Gabriel, Michael Downey

**Affiliations:** Department of Cellular and Molecular Medicine, University of Ottawa, Ottawa, Ontario, Canada, K1H 8M5; Ottawa Institute of Systems Biology, University of Ottawa, Ottawa, Ontario, Canada, K1H 8M5

**Author notes:** Contributed equally to this work (Liam McCarthy, Amanda Bentley-DeSousa).

## Abstract

Polyphosphates (polyP) are long chains of inorganic phosphates that can be attached to lysine residues of target proteins as a non-enzymatic post-translational modification. This modification, termed polyphosphorylation, may be particularly prevalent in bacterial and fungal species that synthesize and store large quantities of polyP. In this study, we applied a proven screening strategy to evaluate the polyphosphorylation status of over 200 candidate targets in the budding yeast *S. cerevisiae.* We report 8 new polyphosphorylated proteins that interact genetically and physically with a previously identified network of targets implicated in ribosome biogenesis. The expanded target network includes vacuolar proteins Prb1 and Apl5, whose modification with polyP suggests a model for feedback regulation of polyP synthesis, while raising additional questions regarding the location of polyphosphorylation *in vivo.*
