## Supplemental Tables for "Proteins required for vacuolar function are targets of lysine polyphosphorylation in yeast"

### Sheet: Table 1 - candidates screened
ORF-GFP FUSIONS SCREENED IN THIS WORK	HITS	ISSUES?
YFR019W
YHR023W
YML059C
YDR457W
YLR430W
YOR341W
YBL034C
YER164W
YDR283C
YML072C
YAL024C
YMR280C
YGL197W
YPR189W
YNR031C
YMR190C
YNL088W
YLR278C
YPL137C
YOL138C
YDR293C
YOR227W
YDR301W
YLR084C
YGR270W
YJR092W
YDR097C
YGL140C
YKR096W
YGR233C
YLR371W
YDR507C
YNL250W
YMR012W
YGL133W	YES
YCR033W
YML049C
YOR188W
YJR035W
YML010W
YDR325W
YIL112W
YBR245C
YKL033W
YBR059C
YJL098W
YFL034W
YHR082C
YPR104C
YCR057C
YGR140W
YER075C
YDR028C
YOR048C
YMR124W
YGL241W
YIL075C
YDR356W
YDR495C
YGL180W
YLR451W
YOR373W
YBR237W
YPL105C	YES
YDR409W
YER151C
YDL040C
YGL141W
YGR071C
YOR233W
YMR102C
YLR095C
YKR099W
YDL122W
YLR397C
YNL258C
YPL158C
YPL074W
YAL043C
YGR237C	YES
YKR010C
YHR149C
YNL059C
YHR197W
YOR206W
YAR014C
YDR333C
YDR458C	YES
YLR002C
YLR403W
YDR452W		not recovered from crosses
YMR075W
YNL176C
YNL299W
YDR398W
YEL060C	YES
YNR038W
YNL020C
YGL023C
YDR419W
YPL263C	YES
YOL117W
YBR060C
YOR027W
YGR013W
YNL039W
YNL061W	YES
YKR078W
YGR246C
YER140W
YGR278W
YKL088W
YGL244W
YHR064C
YBR030W
YIL045W
YPL212C
YDR195W
YBR138C
YGL056C
YMR215W
YMR131C		initially classified as a hit; PCR confirmations didn't work on strain, collection well found to be cross contaminated with previously identified hit
YKL081W
YPR169W
YGR189C
YDL101C
YJL013C
YFR039C
YML043C
YOR229W
YOR198C
YOL041C
YDL189W
YDR473C
YPR152C
YNL206C
YBR279W
YDR055W
YDL150W
YPR148C
YDR528W
YBL091C
YNL066W
YNL175C
YOR051C
YGR142W
YDL105W
YDR309C
YGR187C
YOR057W
YKL114C
YBR065C
YDR171W
YHR052W
YBL029W
YKR071C
YDR173C
YLR287C
YOR261C
YGR283C
YML037C
YOL007C
YHR156C
YPL157W
YNL322C
YOR006C
YJR007W
YDL173W
YDR054C
YOR083W		dropped out during final selections
YGR239C
YJL115W
YDL051W
YKR025W
YCR016W
YLR003C
YOR281C
YDR087C
YLR132C
YGL237C
YGR280C
YNL148C
YGR075C		Contaminanated in ppn1 vtc4 cross
YOR004W
YER174C
YDL139C
YLR194C
YDR174W
YKL096W
YMR233W
YMR311C
YLR221C
YBL057C
YER079W
YOR078W
YBR122C
YDR022C
YFR001W
YGR251W
YPR067W
YGL058W
YLR421C
YKL160W
YNL143C
YCR043C
YNL149C
YMR123W
YDR382W
YDL081C
YDR363W-A
YGL137W
YCR017C
YHR079C
YBR086C
YIR006C
YDR080W
YPL195W	YES
YGR281W
YPL270W
YGR261C
YBL011W
YHL019C
YNL275W
YMR307W
YKL008C
YLL010C
YBR127C
YKL021C
YHL003C
YNR041C
YHR195W
YDR033W
YNL173C
YLR025W
YFR033C

### Sheet: Table 2 - Yeast strains
Strain Number	Background	Full Genotype	Source
YMD2256	S288C BY474	MATa his3d1 leu2d0 met15d0 ura3d0 ITC1-GFP-HIS3MX	GFP collection
YMD2257	S288C BY474	MATa can1::STE2pr-LEU2 lyp1 ura 30 LYS2+ ITC1-GFP-HIS3MX ppn1::NATMX vtc4::KANMX	This study
YMD2258	S288C BY474	MATa his3d1 leu2d0 met15d0 ura3d0 SYH1-GFP-HIS3MX	GFP collection
YMD2259	S288C BY474	MATa can1::STE2pr-LEU2 lyp1 ura 30 LYS2+ SYH1-GFP-HIS3MX ppn1::NATMX vtc4::KANMX	This study
YMD2260	S288C BY474	MATa his3d1 leu2d0 met15d0 ura3d0 YGR237C-GFP-HIS3MX	GFP collection
YMD2261	S288C BY474	MATa can1::STE2pr-LEU2 lyp1 ura 30 LYS2+ YGR237C-GFP-HIS3MX ppn1::NATMX vtc4::KANMX	This study
YMD2262	S288C BY474	MATa his3d1 leu2d0 met15d0 ura3d0 HEH2-GFP-HIS3MX	GFP collection
YMD2263	S288C BY474	MATa can1::STE2pr-LEU2 lyp1 ura 30 LYS2+ HEH-GFP-HIS3MX ppn1::NATMX vtc4::KANMX	This study
YMD2264	S288C BY474	MATa his3d1 leu2d0 met15d0 ura3d0 PRB1-GFP-HIS3MX	GFP collection
YMD2265	S288C BY474	MATa can1::STE2pr-LEU2 lyp1 ura 30 LYS2+ PRB1-GFP-HIS3MX ppn1::NATMX vtc4::KANMX	This study
YMD2266	S288C BY474	MATa his3d1 leu2d0 met15d0 ura3d0 KEL3-GFP-HIS3MX	GFP collection
YMD2267	S288C BY474	MATa can1::STE2pr-LEU2 lyp1 ura 30 LYS2+ KEL3-GFP-HIS3MX ppn1::NATMX vtc4::KANMX	This study
YMD2268	S288C BY474	MATa his3d1 leu2d0 met15d0 ura3d0 NOP2-GFP-HIS3MX	GFP collection
YMD2269	S288C BY474	MATa can1::STE2pr-LEU2 lyp1 ura 30 LYS2+ NOP2-GFP-HIS3MX ppn1::NATMX vtc4::KANMX	This study
YMD2272	S288C BY474	MATa his3d1 leu2d0 met15d0 ura3d0 APL5-GFP-HIS3MX	GFP collection
YMD2273	S288C BY474	MATa can1::STE2pr-LEU2 lyp1 ura 30 LYS2+ APL5-GFP-HIS3MX ppn1::NATMX vtc4::KANMX	This study
YMD2380	S288C BY474	MATa his3d1 leu2d0 met15d0 ura3d0 APL5-GFP-HIS3MX	This study
YMD2381	S288C BY474	MATa his3d1 leu2d0 met15d0 ura3d0 APL6-GFP-HIS3MX	This study
YMD2382	S288C BY474	MATa his3d1 leu2d0 met15d0 ura3d0 APS3-GFP-HIS3MX	This study
YMD2531	S288C BY474	MATa his3d1 leu2d0 met15d0 ura3d0 APL5-GFP-HIS3MX vtc4::NATMX	This study
YMD2537	S288C BY474	MATa his3d1 leu2d0 met15d0 ura3d0 APL6-GFP-HIS3MX vtc4::NATMX	This study
YMD2539	S288C BY474	MATa his3d1 leu2d0 met15d0 ura3d0 APS3-GFP-HIS3MX vtc4::NATMX	This study
YMD2548	S288C BY474	MATa leu2d0 ura3d0 his3-1 met15d0 LYS2+ APM3-GFP-HIS3MX	This study
YMD2551	S288C BY474	MATa leu2d0 ura3d0 his3-1 met15d0 LYS2+ APM3-GFP-HIS3MX vtc4::NATMX	This study
YMD2583	S288C BY474	MATa leu2d0 ura3d0 his3-1 met15d0 LYS2+ APL5PASK𝚫896-932-GFP-HIS3MX	This study
YMD2644	S288C BY474	Mata leu2d0 ura3d0 his3-1 met15d0 LYS2+ KANMX-GALpr-PRB1	This study
YMD2647	S288C BY474	Mata leu2d0 ura3d0 his3-1 met15d0 LYS2+ KANMX-GALpr-PRB1 vtc4::NATMX	This study
YMD2663	S288C BY474	MATa leu2d0 ura3d0 his3-1 met15d0 LYS2+ APL5PASK𝚫896-932-GFP-HIS3MX vtc4::NATMX	This study
strain requests: mdowne2@uottawa.ca
ask us about alternate isolates if interested!

### Sheet: Table 3 - Antibodies
Antibody Target	Host	Source	Dilution	Conditions	Notes
GFP	Mouse	Clontech JL-8 (#632381)	1/2000	5 % milk tbst	can re-use dilution
Prb1	Rabbit	Elizabeth Jones' Lab (PMID 2645294)	1/1000	5 % milk tbst	can re-use dilution
Rts1	Rabbit	Rudner Lab (uOttawa, PMID 26715668)	1/5000	5 % milk tbst	can re-use dilution
Cdc55	Rabbit	Rudner Lab (uOttawa, PMID 26715668)	1/5000	5 % milk tbst	can re-use dilution
Rabbit IgG	Goat	BioRad	1/10,000	5 % milk tbst
Mouse IgG	Goat	BioRad	1/10,000	5 % milk tbst
